# Reconstruct a Connectome of Single Neurons in Mouse Brains by Cross-Validating Multi-Scale Multi-Modality Data

**DOI:** 10.1101/2024.10.01.616182

**Authors:** Feng Xiong, Lijuan Liu, Hanchuan Peng

**Author notes:** Equal contribution (Feng Xiong, Hanchuan Peng). Correspondence: Hanchuan Peng.

## Abstract

Brain networks, often referred to as connectomes, are crucial to findings in brain science and have inspired the development of numerous technologies at macro-, meso-, and micro-scales. With the growing prevalence of single-cell analysis, there is an urgency to generate connectomes of individual neurons that project to brain-wide regions. This work reports a scalable approach to build neuron connection networks of mouse brains by mapping whole-brain single-neuron connectivity using two complementary methods at sub-neuronal levels. We first generated an arbor-net by partitioning and probabilistically pairing dendritic and axonal arbors of 20,247 neurons registered to the Allen Brain Atlas. We also produced a bouton-net based on 2.57 million putative boutons detected along single axons of 1,877 fully reconstructed neurons and probabilistic pairing of these full-morphology datasets. Our cross-validation of both the arbor-net and bouton-net showed statistical consistency in the spatially and anatomically modular distributions of neuronal connections, which also corresponded to functional modules of the mouse brain. Our single-neuron connections were also validated by two existing independent connectomes of coarser resolution based on viral tracing of neuron populations and barcoding-and-sequencing, as well as an independent synaptome containing the relative density distribution of synapses. We further found that single neuronal connections correlated more strongly with gene co-expression at both the brain region and single-cell levels than the previous full-brain mesoscale connectome of a mouse brain. Our findings allow the assembly of a new whole-brain scale single-neuron resolution connectome for all brain regions, called SEU-net. We studied the properties of our connectomes in comparison with other potential brain architectures and found a series of non-random subnetwork patterns in the form of consistent triad motifs. Overall, our data indicate a rich granularity and strong modular diversity in the brain networks of mice.
