## supplemental tables for "Reconstruct a Connectome of Single Neurons in Mouse Brains by Cross-Validating Multi-Scale Multi-Modality Data": STable1_CCFv3_brainregion_names.xlsx

### Sheet: Sheet1
abbreviation	full structure name
FRP	Frontal pole, cerebral cortex
MOp	Primary motor area
MOs	Secondary motor area
SSp-n	Primary somatosensory area, nose
SSp-bfd	Primary somatosensory area, barrel field
SSp-ll	Primary somatosensory area, lower limb
SSp-m	Primary somatosensory area, mouth
SSp-ul	Primary somatosensory area, upper limb
SSp-tr	Primary somatosensory area, trunk
SSp-un	Primary somatosensory area, unassigned
SSs	Supplemental somatosensory area
GU	Gustatory areas
VISC	Visceral area
AUDd	Dorsal auditory area
AUDp	Primary auditory area
AUDpo	Posterior auditory area
AUDv	Ventral auditory area
VISal	Anterolateral visual area
VISam	Anteromedial visual area
VISl	Lateral visual area
VISp	Primary visual area
VISpm	posteromedial visual area
VISli	Laterointermediate area
VISpor	Postrhinal area
ACAd	Anterior cingulate area, dorsal part
ACAv	Anterior cingulate area, ventral part
ORBl	Orbital area, lateral part
ORBm	Orbital area, medial part
ORBvl	Orbital area, ventrolateral part
AId	Agranular insular area, dorsal part
AIp	Agranular insular area, posterior part
AIv	Agranular insular area, ventral part
RSPagl	Retrosplenial area, lateral agranular part
RSPd	Retrosplenial area, dorsal part
RSPv	Retrosplenial area, ventral part
VISa	Anterior area
VISrl	Rostrolateral visual area
TEa	Temporal association areas
ECT	Ectorhinal area
AON	Anterior olfactory nucleus
PIR	Piriform area
PAA	Piriform-amygdalar area
TR	Postpiriform transition area
CA1	Field CA1
CA3	Field CA3
DG	Dentate gyrus
ENTl	Entorhinal area, lateral part
ENTm	Entorhinal area, medial part, dorsal zone
PAR	Parasubiculum
POST	Postsubiculum
SUB	Subiculum
ProS	Prosubiculum
CLA	Claustrum
EPd	Endopiriform nucleus, dorsal part
BLA	Basolateral amygdalar nucleus
CP	Caudoputamen
ACB	Nucleus accumbens
FS	Fundus of striatum
OT	Olfactory tubercle
LSv	Lateral septal nucleus, ventral part
AAA	Anterior amygdalar area
CEA	Central amygdalar nucleus
SI	Substantia innominata
NDB	Diagonal band nucleus
BST	Bed nuclei of the stria terminalis
VAL	Ventral anterior-lateral complex of the thalamus
VM	Ventral medial nucleus of the thalamus
VPL	Ventral posterolateral nucleus of the thalamus
VPLpc	Ventral posterolateral nucleus of the thalamus, parvicellular part
VPM	Ventral posteromedial nucleus of the thalamus
VPMpc	Ventral posteromedial nucleus of the thalamus, parvicellular part
PoT	Posterior triangular thalamic nucleus
MG	Medial geniculate complex
LGd	Dorsal part of the lateral geniculate complex
LP	Lateral posterior nucleus of the thalamus
PO	Posterior complex of the thalamus
SGN	Suprageniculate nucleus
AM	Anteromedial nucleus
IAD	Interanterodorsal nucleus of the thalamus
LD	Lateral dorsal nucleus of thalamus
MD	Mediodorsal nucleus of thalamus
SMT	Submedial nucleus of the thalamus
PVT	Paraventricular nucleus of the thalamus
RE	Nucleus of reuniens
CM	Central medial nucleus of the thalamus
RT	Reticular nucleus of the thalamus
PSV	Principal sensory nucleus of the trigeminal
PB	Parabrachial nucleus
TRN	Tegmental reticular nucleus
PRNr	Pontine reticular nucleus
