## supplemental tables for "Reconstruct a Connectome of Single Neurons in Mouse Brains by Cross-Validating Multi-Scale Multi-Modality Data": STable5_brain_regions_functions.xlsx

### Sheet: brain_regions
Brain_region	Function
AAA	Feeling,Emotion
ACAd	Feeling,Emotion,Motion,Attention,Memory
ACAv	Feeling,Cognition
ACB	Behavior,Learning,Memory,Motion
AId	Feeling,Emotion
AIp	Feeling,Emotion,Motion,Cognition
AIv	Feeling,Emotion,Motion,Cognition
AM	Learning,Memory
AON	Perception
AUDd	Perception
AUDp	Hearing
AUDpo	Hearing
AUDv	Hearing
BLA	Behavior
BST	Behavior
CA1	Learning,Memory
CA3	Learning,Memory
CEA	Behavior
CLA	Motion,Cognition
CM	Feeling,Emotion,Memory
CP	Metabolism
DG	Memory
ECT	Smell
ENTl	Smell
ENTm	Smell
EPd	Feeling,Emotion
FRP	Cognition
FS	Motion
GU	Behavior,Metabolism
IAD	Feeling
LD	Feeling,Motion
LGd	Hearing,Vision
LP	Motion
LSv	Emotion,Memory
MD	Feeling,Emotion,Memory
MG	Hearing
MOp	Behavior
MOs	Motion
NDB	Learning,Memory
ORBl	Vision
ORBm	Vision
ORBvl	Vision
OT	Smell,Emotion,Behavior
PAA	Emotion,Behavior
PAR	Learning,Memory
PB	Taste,Behavior
PIR	Smell,Emotion,Behavior,Learning,Memory
PO	Feeling
POST	Learning,Memory
PRNr	Feeling,Motion
PSV	Feeling,Motion
PVT	Regulation
PoT	Behavior,Learning,Memory,Motion,Feeling
ProS	Vision
RE	Memory
RSPagl	Memory,Vision,Feeling
RSPd	Memory,Vision,Feeling
RSPv	Memory,Vision,Feeling
RT	Feeling,Attention,Sleeping
SGN	Vision
SI	Emotion,Behavior
SMT	Feeling,Emotion,Memory
SSp-bfd	Feeling
SSp-ll	Motion
SSp-m	Taste,Behavior
SSp-n	Smell,Behavior
SSp-tr	Supporting
SSp-ul	Feeling,Motion
SSp-un	Feeling,Motion
SSs	Feeling,Motion
SUB	Memory
TEa	Emotion,Memory,Cognition
TR	Feeling
TRN	Regulation
VAL	Feeling
VISC	Behavior
VISa	Eating,Pronunciation
VISal	Vision
VISam	Vision
VISl	Vision
VISli	Vision
VISp	Vision
VISpm	Vision
VISpor	Feeling,Motion
VISrl	Vision
VM	Regulation
VPL	Feeling,Motion
VPLpc	Feeling,Motion
VPM	Behavior,Learning,Memory,Motion,Feeling
VPMpc	Behavior,Learning,Memory,Motion,Feeling
VISpl	Vision
PL	Emotion,Memory,Visceral activity
ILA	Coordination,Learning,Visceral activity
PERI	Individual survival,Racial reproduction,Learning,Memory
MOB	Smell
TT	Visceral activity,Emotion,Memory
DP	Emotion,Pressure
NLOT	Smell
COAa	Emotion,Memory,Learning
COAp	Emotion,Memory,Learning
CA2	Memory,Learning
IG	Unkown
PRE	Memory,Learning
HATA	Coordination
APr	Vision
EPv	Motion,Feeling
LA	Emotion,Cognition,Memory,Learning
BMA	Emotion,Cognition,Memory,Learning
PA	Emotion,Cognition,Memory,Learning
LSc	Emotion,Behavior
LSr	Emotion,Behavior
SF	Emotion,Behavior
SH	Emotion,Behavior
IA	Emotion,Cognition,Memory,Learning
MEA	Emotion,Cognition,Memory,Learning
GPe	Behavior
GPi	Behavior
MA	Hearing
MS	Feeling,Memory
TRS	Emotion,Behavior,Memory
SPFm	Emotion,Motion
SPFp	Emotion,Motion
SPA	Emotion,Motion
PP	Motion
POL	Hearing
AV	Visceral activity
IMD	Visceral activity,Emotion,Memory
PR	Unkown
PCN	Awareness
CL	Motion,Feeling,Emotion
PF	Emotion,Motion
PIL	Emotion,Feeling,Memory
IGL	Vision
IntG	Vision
LGv	Vision
SubG	Hearing,Vision
LH	Regulation of circadian rhythm,Behavior
PVi	Visceral activity,Motion,Behavior
AVP	Vision
DMH	Visceral activity,Emotion,Behavior,Memory
MPO	Vision
PS	Secretion activity
SFO	Water electrolyte balance,Drinking
MM	Emotion
SUM	Emotion
VMH	Weight,Eating,Blood sugar balance
PH	Temperature,Emotion,Cognition,Visceral activity
LHA	Emotion,Behavior
LPO	Vision
PST	Visceral activity
PSTN	Emotion,Behavior
STN	Behavior
ZI	Behavior,Memory
SCs	Behavior,Temperature,Sleeping,Eating,Endocrine activity
IC	Endocrine activity,Emotion,Behavior,Visceral activity
NB	Hearing
SAG	Endocrine activity
PBG	Emotion,Memory
MEV	Feeling,
SNr	Motion
VTA	Emotion,Behavior
PN	Motion
RR	Vision
MRN	Vision
SCm	Motion
PAG	Emotion,Behavior
APN	Vision
NPC	Vision
CUN	Feeling,Behavior
RN	Motion,Body balance
III	Vision,Eye movements
IV	Vision,Eye movements
Pa4	Vision,Eye movements
VTN	Emotion,Behavior
AT	Vision,Eye movements
DT	Vision,Eye movements
MT	Vision,Eye movements
SNc	Motion
PPN	Motion,Deliver information
IF	Emotion,Behavior
IPN	Motion,Sleeping
RL	Behavior,Sleeping
CLI	Emotion,Behavior
DR	Emotion,Behavior,Sleeping,Memory
NLL	Hearing
SOC	Hearing
B	Visceral activity,Feeling
DTN	Awareness,Sleeping
PDTg	Smell
PCG	Motion,Feeling,Endocrine activity,Behavior
PG	Motion,Feeling
PRNc	Adjusting the core
SG	Vision
SUT	Feeling
V	Motion
P5	Facial expression,Masticatory muscle movement
CS	Emotion,Behavior
LC	Pressure,Cognition
LDT	Emotion,Behavior
NI	Body balance,Deliver information
RPO	Behavior,Sleeping
SLC	Body balance
SLD	Behavior,Memory
DCO	Hearing
VCO	Hearing
CU	Feeling
ECU	Feeling
NTB	Hearing
NTS	Visceral activity
SPVC	Feeling
SPVI	Feeling
SPVO	Eating
Pa5	Masticatory muscle movement
VI	Eye movements
VII	Facial expression,Taste
AMB	Endocrine activity,Breathing,Cardiovascular activity,Digestion,Immunity
DMX	Motion,Feeling,Visceral activity
GRN	Motion,Feeling,Emotion
ICB	Body balance,Motion
IO	Motion,Learning
IRN	Breathing,Digestion,Visceral activity
ISN	Secretion activity
LIN	Deliver information
LRN	Motion,Feeling
MARN	Awareness,Visceral activity
MDRNd	Awareness,Attention,Sleeping
MDRNv	Awareness,Attention,Sleeping
PARN	Cardiovascular activity
PAS	Visceral activity
PGRNd	Cardiovascular activity
PGRNl	Cardiovascular activity
NR	Motion,Feeling,Behavior
PRP	Visceral activity
PPY	Motion
LAV	Body balance,Eye movements
MV	Body balance
SPIV	Body balance
SUV	Hearing,Eye movements,Deliver information
XII	Lingual muscle movement
y	Unkown
RM	Behavior,Sleeping,Feeling
RPA	Behavior,Sleeping
RO	Behavior,Sleeping
CENT	Motion,Feeling
NOD	Unkown
SIM	Motion
AN	Motion
PFL	Eye movements
FL	Body balance,Motion
FN	Emotion,Behavior,Motion,Immunity
VeCB	Eye movements,Body balance,Vision
