## supplemental tables for "Reconstruct a Connectome of Single Neurons in Mouse Brains by Cross-Validating Multi-Scale Multi-Modality Data": STable6_cmp_synaptome_brain_regions.xlsx

### Sheet: Sheet1
abbreviation	full structure name
ACB	Nucleus accumbens
AD	Anterodorsal nucleus
AMB	Nucleus ambiguus
AN	Ansiform lobule
AOB	Accessory olfactory bulb
AON	Anterior olfactory nucleus
APN	Anterior pretectal nucleus
AV	Anteroventral nucleus of thalamus
BST	Bed nuclei of the stria terminalis
CA1	Field CA1
CA2	Field CA2
CA3	Field CA3
CENT	Central lobule
CLA	Claustrum
COPY	Copula pyramidis
CP	Caudoputamen
CU	Cuneate nucleus
CUL	Culmen
CUN	Cuneiform nucleus
DEC	Declive (VI)
DG	Dentate gyrus
ECU	External cuneate nucleus
EPd	Endopiriform nucleus, dorsal part
FN	Fastigial nucleus
FRP	Frontal pole, cerebral cortex
FS	Fundus of striatum
GPi	Globus pallidus, internal segment
GRN	Gigantocellular reticular nucleus
IC	Inferior colliculus
IO	Inferior olivary complex
IP	Interposed nucleus
IRN	Intermediate reticular nucleus
LAV	Lateral vestibular nucleus
LC	Locus ceruleus
LD	Lateral dorsal nucleus of thalamus
LHA	Lateral hypothalamic area
LIN	Linear nucleus of the medulla
LM	Lateral mammillary nucleus
LP	Lateral posterior nucleus of the thalamus
LPO	Lateral preoptic area
LRN	Lateral reticular nucleus
MA	Magnocellular nucleus
MDRN	Medullary reticular nucleus
MEV	Midbrain trigeminal nucleus
MO	Somatomotor areas
MOB	Main olfactory bulb
MRN	Midbrain reticular nucleus
NDB	Diagonal band nucleus
NLL	Nucleus of the lateral lemniscus
NOD	Nodulus (X)
NOT	Nucleus of the optic tract
NTS	Nucleus of the solitary tract
ORB	Orbital area
OT	Olfactory tubercle
PAG	Periaqueductal gray
PARN	Parvicellular reticular nucleus
PB	Parabrachial nucleus
PF	Parafascicular nucleus
PG	Pontine gray
PGRNl	Paragigantocellular reticular nucleus, lateral part
PIR	Piriform area
PO	Posterior complex of the thalamus
PPN	Pedunculopontine nucleus
PPT	Posterior pretectal nucleus
PRNc	Pontine reticular nucleus, caudal part
PRNr	Pontine reticular nucleus
PSTN	Parasubthalamic nucleus
PT	Parataenial nucleus
RN	Red nucleus
RR	Midbrain reticular nucleus, retrorubral area
RSPd	Retrosplenial area, dorsal part
RSPv	Retrosplenial area, ventral part
RT	Reticular nucleus of the thalamus
SCm	Superior colliculus, motor related
SCs	Superior colliculus, sensory related
SI	Substantia innominata
SIM	Simple lobule
SNc	Substantia nigra, compact part
SNr	Substantia nigra, reticular part
SO	Supraoptic nucleus
SOC	Superior olivary complex
SPFp	Subparafascicular nucleus, parvicellular part
SPIV	Spinal vestibular nucleus
SPVC	Spinal nucleus of the trigeminal, caudal part
SPVI	Spinal nucleus of the trigeminal, interpolar part
SPVO	Spinal nucleus of the trigeminal, oral part
SS	Somatosensory areas
STN	Subthalamic nucleus
SUB	Subiculum
SUT	Supratrigeminal nucleus
SUV	Superior vestibular nucleus
TRN	Tegmental reticular nucleus
UVU	Uvula (IX)
V	Motor nucleus of trigeminal
VAL	Ventral anterior-lateral complex of the thalamus
VII	Facial motor nucleus
VIS	Visual areas
VM	Ventral medial nucleus of the thalamus
VPL	Ventral posterolateral nucleus of the thalamus
VPM	Ventral posteromedial nucleus of the thalamus
VPMpc	Ventral posteromedial nucleus of the thalamus, parvicellular part
ZI	Zona incerta
